# Mechanisms of resistance to VHL loss-induced genetic and pharmacological vulnerabilities

**DOI:** 10.1101/2025.06.14.659649

**Authors:** Jianfeng Ge, Shoko Hirosue, Saroor A. Patel, Ludovic Wesolowski, Anna Dyas, Cissy Yong, Leticia Castillon, Sanne de Haan, Jarno Drost, Grant D. Stewart, Anna C. Obenauf, Daniel Muñoz-Espín, Sakari Vanharanta

## Abstract

The von Hippel-Lindau tumor suppressor (VHL) is a component of a ubiquitin ligase complex that normally controls cellular responses to hypoxia. Endogenous VHL is also utilized by proteolysis-targeting chimera (PROTAC) protein degraders, a promising class of anti-cancer agents. VHL is broadly essential for cell proliferation, yet it is a key tumor suppressor in renal cell carcinoma. To understand the functional consequences of *VHL* loss, and to identify targeted approaches for the elimination of *VHL* null cells, we have used genome-wide CRISPR-Cas9 screening in human renal epithelial cells. We find that, upon VHL loss, the HIF1A/ARNT complex is the central inhibitor of cellular fitness, suppressing mitochondrial respiration, and that VHL null cells show HIF1A-dependent molecular vulnerabilities that can be targeted pharmacologically. Combined VHL/HIF1A inactivation in breast and esophageal cancer cells can also provide resistance to ARV-771, a VHL-based bromodomain degrader that has anti-cancer activity. HIF1A stabilization can thus provide opportunities for early intervention in neoplastic *VHL* clones, and the VHL-HIF1A axis may be relevant for the development of resistance to the emerging class of PROTAC-based cancer therapies.
