## Supplementary Table 4 for "Mechanisms of resistance to VHL loss-induced genetic and pharmacological vulnerabilities"

### Sheet: SupplementaryTable4
Supplementary Table 4. Oligonucleotide sequences.
ID	sequence
NTC	GAGTGTCGTCGTTGCTCCTA
VHL sg2	GAGATGCAGGGACACACGAT
VHL sg3	CCCGTATGGCTCAACTTCGA
VHL sg5	CCCGTATGGCTCAACTTCGA
VHL sg6	CGCGCGTCGTGCTGCCCGTA
HIF1A sg1	AGTGTACCCTAACTAGCCG
HIF1A sg2	GTTTTCCAAACTCCGACATT
HIF1A sg5	AACCATAACAAAACCATCCA
ARNT sg1	ATCGTTTATTTGCCGAATG
ARNT sg2	AGGGCTATTAAGCGGCGACC
EPAS1 sg1	TTGTAGATGACCGTCCCCT
EPAS1 sg2	GCTGATTGCCAGTCGCATGA
VHL-HIF1A	ATCGAAGACAACACCGGAGATGCAGGGACACACGATGTTTTAGAGCGCAGGTGTCGCCACCTGCGAAACACCGAGTGTACCCTAACTAGCCGGTTTTAGTCTTCTCG
VHL-NTC	ATCGAAGACAACACCGGAGATGCAGGGACACACGATGTTTTAGAGCGCAGGTGTCGCCACCTGCGAAACACCGGAGTGTCGTCGTTGCTCCTAGTTTTAGTCTTCTCG
